# Drug combination prediction for cancer treatment using disease-specific drug response profiles and single-cell transcriptional signatures

**DOI:** 10.1101/2022.03.31.486602

**Authors:** Daniel Osorio, Parastoo Shahrouzi, Xavier Tekpli, Vessela N. Kristensen, Marieke L. Kuijjer

**Author notes:** These authors contributed equally to this work (Daniel Osorio, Parastoo Shahrouzi). Correspondence &.

## Abstract

Developing novel cancer treatments is a challenging task that can benefit from computational techniques matching transcriptional signatures to large-scale drug response data. Here, we present ‘*retriever*,’ a tool that extracts robust disease-specific transcriptional drug response profiles based on cellular response profiles to hundreds of compounds from the LINCS-L1000 project. We used *retriever* to extract transcriptional drug response signatures of triple-negative breast cancer (TNBC) cell lines and combined these with a single-cell RNA-seq breast cancer atlas to predict drug combinations that antagonize TNBC-specific disease signatures. After systematically testing 151 drug response profiles and 11,325 drug combinations, we identified the combination of kinase inhibitors QL-XII-47 and GSK-690693 as the topmost promising candidate for TNBC treatment. Our new computational approach allows the identification of drugs and drug combinations targeting specific tumor cell types and subpopulations in individual patients. It is, therefore, highly suitable for the development of new personalized cancer treatment strategies.
