## Supplementary material for "Drug combination prediction for cancer treatment using disease-specific drug response profiles and single-cell transcriptional signatures": Table S4

	drugPotential	lowCI	highCI	P	FDR
QL.XII.47	-0.296230782066512	-0.369019036501986	-0.219830912145353	8.04078851969537e-14	1.214159066474e-11
torin.2	-0.273265395741813	-0.347232738648478	-0.19591895952145	6.58297298131186e-12	4.97014460089046e-10
torin.1	-0.241410835628411	-0.316880893233778	-0.162903027370628	1.54369918450236e-09	7.7699525619952e-08
QL.X.138	-0.212973081923933	-0.289653444716921	-0.133576272538067	1.09445790081753e-07	3.30526286046894e-06
WYE.125132	-0.204366751971399	-0.281388863120192	-0.124728222337684	3.56254746779383e-07	8.96574446061447e-06
AZD.8055	-0.193707557316354	-0.271137069513453	-0.113787180796327	1.43458871492292e-06	3.09461279933372e-05
TNF_lig	-0.187567625615211	-0.265223825163236	-0.107493685847311	3.0931125559103e-06	5.41133622933762e-05
celastrol	-0.187227419991707	-0.264896009095353	-0.10714515902132	3.2252997393403e-06	5.41133622933762e-05
GSK.690693	-0.169832153991287	-0.248110279720204	-0.0893506088299979	2.48002142715598e-05	0.000328271950548896
GSK.2126458	-0.168679472839888	-0.246996325896661	-0.0881732817667463	2.81953706247021e-05	0.000328271950548896
CP466722	-0.168463454164265	-0.246787541898208	-0.0879526693374076	2.8878833407186e-05	0.000328271950548896
GSK.461364	-0.167988910935582	-0.246328866054482	-0.0874680624213647	3.04358099846658e-05	0.000328271950548896
OSI.027	-0.16542005448709	-0.243845295604023	-0.0848453893630513	4.03422175449592e-05	0.000406111656619256
MLN.8054	-0.143417447433506	-0.222530954777743	-0.0624274778929147	0.000380475092099775	0.00319176327261478
ZSTK.474	-0.139338310635887	-0.218571090306056	-0.0582803070131905	0.000558113822155623	0.00401310414978567
GSK.1059615	-0.1344625587124	-0.213834477278884	-0.0533269025545532	0.000870647888920222	0.00597581051031607
JW.7.24.1	-0.132949476358915	-0.212363814424146	-0.0517905338315336	0.00099655590176198	0.00654260613765474
nilotinib	-0.11975875006815	-0.199527635639317	-0.0384130552189033	0.00305226924185088	0.0184357062207793
JWE.035	-0.111119853423452	-0.191106077766595	-0.0296676231779241	0.00600805544882692	0.0324005847418881
BX.912	-0.0967865437705795	-0.177107342371266	-0.0151850115926411	0.0167950379823497	0.0702145109257774
WZ.4.145	-0.0967809397618629	-0.17710186281056	-0.0151793558982275	0.0168014026463178	0.0702145109257774
XMD.16144	-0.0964633087772458	-0.176791277305407	-0.0148588039422976	0.0171656168285388	0.0702145109257774
NVP.AUY922	-0.0964438004827512	-0.176772201209487	-0.0148391167940041	0.01718820968924	0.0702145109257774
MK.2206	-0.0964294203849123	-0.176758139658409	-0.0148246048986433	0.0172048801606209	0.0702145109257774
AZD.6482	-0.0947407105129686	-0.175106609889363	-0.0131206565781107	0.0192636253883792	0.0765475640432961
selumetinib	-0.0930313292503814	-0.173434403111968	-0.0113963329779476	0.0215631026557956	0.0828808114853473
sirolimus	-0.0927558340671525	-0.173164855827857	-0.0111184750111087	0.0219551818504231	0.0828808114853473
tivantinib	-0.0894755857196907	-0.169954501713741	-0.00781106205824489	0.0271200857773433	0.095235650055322
PI.103	-0.0871469086259111	-0.167674405883496	-0.00546418452882952	0.031393358218608	0.104563362168983
THZ.2.98.01	-0.0869191532527869	-0.16745135572183	-0.00523469736570975	0.0318406791367454	0.104563362168983
buparlisib	-0.0869125447519419	-0.167444883623306	-0.0052280387440639	0.031853739468697	0.104563362168983
A.443644	-0.0848262146011524	-0.165401269159721	-0.00312624731474336	0.03621261480767	0.110676851470367
XMD.1150	-0.0840553990625843	-0.164646060268375	-0.00234990201825251	0.0379466034072301	0.110676851470367
XMD.885	-0.0833174145562146	-0.163922929132263	-0.00160671555644353	0.0396722422556642	0.110676851470367
GW.843682X	-0.0767583452974736	-0.157492065133983	0.00499462393024319	0.0581323160349371	0.151344477953026
KIN001.242	-0.0744360123645052	-0.155213482502646	0.00733021644540104	0.0661785468851509	0.169372213214539
XMD.1185H	-0.0663961375479641	-0.147318426454943	0.0154091111692914	0.101357406931437	0.252255937779939
MK.1775	-0.0659047021135639	-0.146835508382077	0.0159025855338814	0.103916543233513	0.253087064971942
ponatinib	-0.0652520994381124	-0.146194156715957	0.0165578342156237	0.107393807758486	0.257404205897323
AZD.7762	-0.0635778225320142	-0.144548433432464	0.0182385782162708	0.116735846293785	0.271186350620946
HY.11007	-0.0628510460430776	-0.143833912150369	0.0189680180696399	0.120984211999911	0.276797212302827
BI.2536	-0.0617541406388109	-0.142755343307487	0.0200687783147853	0.127623480486577	0.27929196454309
KIN001.244	-0.0602100519951568	-0.141236740542139	0.0216179572498997	0.137444185394676	0.286501693722609
XMD.1499	-0.0586419596848407	-0.139694139937971	0.0231908169244977	0.148002276688328	0.30200464567483
XMD.892	-0.0575563680340207	-0.138625965703508	0.0242794717688903	0.155666251658687	0.309284263163971
GSK.1070916	-0.0553371805822421	-0.136441796201636	0.0265043172984022	0.172262398540232	0.337813275059417
AZD.1480	-0.0530806683176906	-0.134220082045405	0.0287657517500165	0.190456490937579	0.364037090273095
GDC.0941	-0.0507612959931008	-0.131935626782723	0.0310893105407159	0.210589098916621	0.376849294268957
serdemetan	-0.0505956076599134	-0.131772399804148	0.0312552640920622	0.212083971427232	0.376849294268957
AKT.inhibitor.1.2	-0.0505901093872103	-0.131766983134627	0.0312607710885165	0.212133708694446	0.376849294268957
palbociclib	-0.0497835022080655	-0.130972294775735	0.0320686042230194	0.21952159405747	0.385439077938116
PD.184352	-0.0489699693200349	-0.130170677348038	0.0328832652834167	0.227157710498864	0.394262233164695
KIN001.055	-0.0477759982553559	-0.128994001596109	0.0340786951765351	0.238703841471129	0.409594091615232
GDC.0879	-0.0408849707821657	-0.122198322220837	0.0409735684264645	0.31338981899355	0.498124870189748
HG.5.113.01	-0.0390737128705511	-0.120410859646425	0.0427845442225841	0.335327744850855	0.511459489621
XMD.132	-0.0347930960991672	-0.116184382233332	0.0470623574620145	0.390990072083611	0.584549513709161
SAR.245409	-0.0337632273274728	-0.11516709871185	0.0480911038479487	0.405173532361051	0.593992265888531
PF.477736	-0.0293830072313521	-0.110838497644078	0.0524646110978411	0.468835760524358	0.649488071919065
BMS.345541	-0.0266090757846356	-0.108095656611295	0.0552326685743007	0.511847377331338	0.702626854336655
AS.605240	-0.0240754294286456	-0.105589323034555	0.0577598509899347	0.552856192505008	0.752083649263569
sunitinib	-0.023022192997963	-0.10454713569305	0.0588100918377966	0.570364225614571	0.756443433359066
ZG.10	-0.0228217703843339	-0.104348795353959	0.0590099239021932	0.573725478794578	0.756443433359066
trametinib	-0.0195751460891719	-0.101134997978145	0.0622460686191552	0.629433024769677	0.805992859725515
PF.04217903	-0.0188774998719603	-0.100444183469259	0.0629412384528506	0.641698728950575	0.810955981911288
AZD.8330	-0.0180943660878171	-0.0996686248295622	0.0637214978326875	0.655584422575932	0.811420064007916
BMS.509744	-0.0171274631121744	-0.0987109378187872	0.064684713931881	0.672893313385804	0.820808620879581
linifanib	-0.0165868877430483	-0.0981754490327965	0.0652231616134271	0.682646982606438	0.820808620879581
KIN001.220	-0.0162763939393439	-0.0978678554795878	0.0655324117845922	0.688273388446535	0.820808620879581
ruxolitinib	-0.0155984674886541	-0.0971962072032318	0.0662075683008975	0.70061758837101	0.826509811281426
pyrazolanthrone	-0.0137415844872051	-0.0953561398530531	0.0680564807685222	0.734826728994723	0.831893280613787
pelitinib	-0.00915449188063067	-0.0908081953082959	0.0726214765661391	0.821481238401829	0.89886715216432
erlotinib	-0.00628386484954923	-0.0879603336406948	0.0754765333055137	0.876913391089108	0.915893113878798
CHIR.99021	-0.00611706628821987	-0.0877948168125421	0.075642385951496	0.880155637773625	0.915893113878798
WZ.3105	-0.000225984294897742	-0.0819461097919154	0.0814971596408648	0.995555844009041	0.995555844009041
PD.173074	0.000750117713921304	-0.0809764850753089	0.0824667012970766	0.985249117044441	0.991817444491404
SAR.245408	0.00225479405433179	-0.0794814905014599	0.0839609618105795	0.955680260903962	0.968508183869116
GW.5074	0.00329713967562174	-0.0784456361792677	0.0849958765976982	0.935229987487338	0.954187352098568
HG.5.88.01	0.00434445488954718	-0.0774046654131465	0.0860355480369437	0.91472508450022	0.939615562990022
NU.7441	0.00583898057265965	-0.0759188845840514	0.0875188579682383	0.88556552732652	0.915893113878798
amuvatinib	0.00637654246540038	-0.0753843793097281	0.0880522971431851	0.875112800912249	0.915893113878798
SB.216763	0.00664479473170314	-0.0751176347723502	0.0883184745851138	0.869904719148472	0.915893113878798
PF.562271	0.00804939204170485	-0.0737207410247404	0.0897120174854398	0.842731523161859	0.902499716293906
PD.0325901	0.00826747246320306	-0.073503827892816	0.0899283529062772	0.838528416147683	0.902499716293906
dovitinib	0.00882964452979223	-0.0729446292086637	0.0904859911417093	0.827715011127184	0.899172422159747
NVP.BGJ398	0.00946725900862577	-0.0723103248998345	0.0911184013929217	0.815489885410017	0.898824618225639
TG.101348	0.0108819540015299	-0.0709027380353884	0.0925213144805643	0.788529124634218	0.875499248674756
QL.XI.92	0.0130982337129367	-0.0686969389793739	0.094718485044171	0.74680671025682	0.835317135176147
AZ.628	0.0135581325037462	-0.0682391148066441	0.095174318904835	0.738236421206937	0.831893280613787
GSK.3.inhibitor.IX	0.0137406328630835	-0.0680574281638452	0.0953551967036837	0.734844402779852	0.831893280613787
PF.431396	0.0139583433149232	-0.067840681323445	0.0955709645027227	0.730804700287052	0.831893280613787
LDN.193189	0.0148564650137705	-0.066946453180071	0.0964609911006978	0.714219410369298	0.829593315121261
TGX.221	0.0148869169856645	-0.0669161309205663	0.0964911663105565	0.713659366811064	0.829593315121261
ON.01910	0.0161620933087277	-0.0656462506453144	0.0977546185789251	0.690348972527859	0.820808620879581
dasatinib	0.0166614845005874	-0.0651488612997313	0.0982493466768647	0.681297829837716	0.820808620879581
brivanib	0.018249798027693	-0.0635666443439974	0.0998225611821301	0.652818808998687	0.811420064007916
ibrutinib	0.0187207462319155	-0.0630974247531546	0.100288954019706	0.644468329995725	0.810955981911288
FR.180204	0.0195514083541364	-0.0622697233988471	0.101111493987582	0.629848724818614	0.805992859725515
NVP.TAE684	0.0206671347688099	-0.0611577966837439	0.102216135471662	0.610438226722818	0.79462217444091
Y.39983	0.0226805599382767	-0.0591507143307411	0.104209048108162	0.576099303551607	0.756443433359066
SU.11274	0.0233556315166014	-0.0584776212702792	0.104877095610465	0.564793019704108	0.756443433359066
CYT387	0.0298758956583802	-0.0519726347632458	0.111325731949168	0.461407529719438	0.645116083218844
XMD.1527	0.0305656116745777	-0.051284128369461	0.112007470226429	0.451123937142876	0.636632845874526
AT7867	0.0312322243718208	-0.0506186108286385	0.112666299566206	0.441308967497001	0.628657114075917
YM.201636	0.031276316289459	-0.0505745887849839	0.11270987414293	0.440664104807862	0.628657114075917
pazopanib	0.031290220575237	-0.0505607064678432	0.112723615221468	0.440460860643203	0.628657114075917
nintedanib	0.0342937049073076	-0.0475612260870306	0.115691115049948	0.397829800544076	0.588944116491721
ABT.737	0.036486669827733	-0.0453702518031742	0.117856888857716	0.368330250075245	0.556178677613619
neratinib	0.0396027101461967	-0.0422556849459136	0.120932961767018	0.328820876247249	0.506652574625864
OSI.930	0.0403090267165169	-0.0415494811106928	0.121630001790516	0.320261088900551	0.498550767257559
alvocidib	0.0403927696392255	-0.0414657461302823	0.12171263954088	0.319255939549069	0.498550767257559
AS.601245	0.0415229290197446	-0.0403355814504563	0.122827773718285	0.305892521617642	0.491380540045361
lapatinib	0.043222318229054	-0.0386357899190936	0.124504183577982	0.286504545984967	0.465184800470216
BIX.02189	0.0437490421804089	-0.0381088450793717	0.125023690913376	0.280667116882726	0.460660159231431
fostamatinib	0.0446218401040179	-0.0372355809065645	0.125884432582941	0.271172775910019	0.449968012773767
PHA.793887	0.0462651892261612	-0.0355910145311832	0.127504749577152	0.253897746959595	0.425983997676654
GSK.1904529A	0.0472527107244405	-0.0346025482638617	0.128478222071867	0.243892280634857	0.413794768268129
PHA.665752	0.0509092206760167	-0.0309411452609169	0.132081350276522	0.20926093168519	0.376849294268957
WH.4025	0.0516701498973205	-0.0301789215531905	0.132830901070357	0.20252438812604	0.376849294268957
masitinib	0.0524402781518007	-0.0294073862247629	0.133589418828238	0.195868319232953	0.369701452552199
KIN001.266	0.0538755387993346	-0.0279692429707588	0.135002787748486	0.183892970971066	0.355997930982447
rondual.kinase.inhibitor	0.0576012529717604	-0.0242344640264274	0.138670134238243	0.155343534403172	0.309284263163971
Y.27632	0.0600480371926429	-0.021780483380299	0.141077377759212	0.138507441336096	0.286501693722609
MGCD.265	0.0608224749935648	-0.0210035623340715	0.141839100854974	0.133481684072436	0.283883581618842
TPCA.1	0.0608279988963805	-0.0209980203638008	0.14184453372186	0.133446348903817	0.283883581618842
saracatinib	0.0619484305636557	-0.0198738200542924	0.142946399380512	0.126427330205386	0.27929196454309
WH.4023	0.0624076420703774	-0.0194130041764651	0.14339794356374	0.123634804000065	0.27863963289567
foretinib	0.0645279663495138	-0.0172848210981741	0.145482428189298	0.111359120581575	0.262737925122154
olaparib	0.0662902156188615	-0.0155154759299876	0.147214343583709	0.101904716586598	0.252255937779939
HG.6.64.01	0.0824525468336196	0.000735866354885434	0.163075358286924	0.0417786790318606	0.110676851470367
canertinib	0.0825283595553142	0.00081219844622292	0.163149659554772	0.041590331655046	0.110676851470367
TAK.715	0.0825507227221739	0.000834714998139753	0.163171576699701	0.0415349102816348	0.110676851470367
NVP.AEW541	0.0832776049471239	0.00156662790036983	0.163883918306093	0.0397671882162393	0.110676851470367
linsitinib	0.0833398834590878	0.0016293415074888	0.163944947083539	0.0396187386735243	0.110676851470367
afatinib	0.0833824950725368	0.00167225118795607	0.16398670325997	0.0395174384841287	0.110676851470367
GSK.429286A	0.0842275372925965	0.0025232666106286	0.164814721422844	0.0375533791303067	0.110676851470367
veliparib	0.0852638559611158	0.00356707210820007	0.165830007574198	0.035258444420365	0.110676851470367
doramapimod	0.0902050056089653	0.00854636801573707	0.170668527137198	0.0258889812498801	0.0930770516364736
JNK.9L	0.0921526101100152	0.0105101215262814	0.172574613318518	0.0228353397741743	0.084100885509764
AT.7519	0.0966496156330698	0.015046822063639	0.176973453566117	0.0169511578282315	0.0702145109257774
SGX523	0.0969920417128576	0.0153924084461249	0.177308273389315	0.0165631005421977	0.0702145109257774
BMS.777607	0.0982768400131512	0.0166892381711932	0.178564366941619	0.0151756168073239	0.0702145109257774
SYK.inhibitor	0.106063980200932	0.0245551788095898	0.186171932454872	0.00875149117792493	0.0455681092367815
SB.525334	0.112385724977325	0.0309483262402275	0.192340839094303	0.00545537855240245	0.0305097096819545
TWS.119	0.115104832301031	0.0337001962062859	0.194992265587532	0.00442006438822222	0.0256703739469829
SB.203580	0.130103327214963	0.0489016229822114	0.209596482384463	0.00128002038081576	0.0080534615626325
SB.239063	0.140322289977713	0.0592804417269522	0.219526537358491	0.000509316813619707	0.00384534194282879
JNJ.38877605	0.140877936452734	0.059845282918487	0.220066004730806	0.000483544861738605	0.00384290916434365
VX.745	0.145340203971379	0.0643832735562733	0.22439658592387	0.000316489299906462	0.00281116966387504
AZD.5438	0.163312947209643	0.0826949721246929	0.241807376059763	5.06738396738829e-05	0.00047823436192227
CGP.60474	0.181846461395617	0.101635202013427	0.2597086247048	6.18976129242108e-06	9.34653955155583e-05
BMS.387032	0.218435880194489	0.139199075413512	0.29489339530609	5.04125999884638e-08	1.90307564956451e-06
