## Supplementary material for "Drug combination prediction for cancer treatment using disease-specific drug response profiles and single-cell transcriptional signatures": Table S6

Replicate	Treatment	Viability	Cell Line
1	QL-XII-47	52.81	DU4475
2	QL-XII-47	54.48	DU4475
3	QL-XII-47	14.56	DU4475
1	GSK-690693	88.29	DU4475
2	GSK-690693	87.45	DU4475
3	GSK-690693	92.12	DU4475
4	GSK-690693	90.04	DU4475
1	Combination	46.07	DU4475
2	Combination	13.75	DU4475
3	Combination	48.48	DU4475
4	Combination	40.83	DU4475
1	Control	100.1	DU4475
2	Control	100	DU4475
3	Control	99.9	DU4475
1	QL-XII-47	41.28	BT20
2	QL-XII-47	35.8	BT20
3	QL-XII-47	23.06	BT20
1	GSK-690693	36.67	BT20
2	GSK-690693	31.37	BT20
3	GSK-690693	36.76	BT20
4	GSK-690693	41.46	BT20
1	Combination	14.35	BT20
2	Combination	20.59	BT20
3	Combination	27.47	BT20
4	Combination	15.58	BT20
1	Control	100.1	BT20
2	Control	100	BT20
3	Control	99.9	BT20
1	QL-XII-47	72.65	CAL120
2	QL-XII-47	90.84	CAL120
3	QL-XII-47	78.16	CAL120
1	GSK-690693	76.94	CAL120
2	GSK-690693	97.23	CAL120
3	GSK-690693	79.75	CAL120
1	Combination	58.59	CAL120
2	Combination	71.96	CAL120
3	Combination	61.7	CAL120
1	Control	100.1	CAL120
2	Control	100	CAL120
3	Control	99.9	CAL120
