## Supplementary material for "Drug combination prediction for cancer treatment using disease-specific drug response profiles and single-cell transcriptional signatures": Table S6

CellLine	group1	group2	p	p.adj	p.adj.signif
BT20	Combination	QL-XII-47	0.104027169333331	0.227134814970339	ns
BT20	Combination	GSK-690693	0.00447564705149736	0.0134269411544921	*
CAL120	Combination	QL-XII-47	0.0757116049901131	0.227134814970339	ns
CAL120	Combination	GSK-690693	0.0626937012891829	0.0626937012891829	ns
DU4475	Combination	QL-XII-47	0.839699459653354	0.839699459653354	ns
DU4475	Combination	GSK-690693	0.00678551688235319	0.0135710337647064	*
