## Supplementary material for "Drug combination prediction for cancer treatment using disease-specific drug response profiles and single-cell transcriptional signatures": Table S9

gene	p_val	avg_log2FC	pct.1	pct.2	p_val_adj	direction
S100A8	7.75671199922479e-72	4.96014147790332	0.177	0.065	4.3115683647691e-67	Up in TNBC
S100A9	1.95692012703816e-46	4.41600714926066	0.236	0.136	1.08775405261416e-41	Up in TNBC
MT-ATP8	0	3.30673896716159	0.536	0.177	0	Up in TNBC
FDCSP	1.13261557981026e-83	3.28880288761335	0.186	0.065	6.29564370037534e-79	Up in TNBC
KRT14	5.77984665722573e-69	3.19238545411937	0.279	0.158	3.21272776441892e-64	Up in TNBC
VIM	0	3.03018314585487	0.65	0.362	0	Up in TNBC
FABP5P1	0	2.81699819474313	0.409	0.076	0	Up in TNBC
TAGLN	2.57760664630482e-142	2.74667785356278	0.25	0.074	1.43276265434853e-137	Up in TNBC
CALML5	4.16853540366713e-209	2.72980179717246	0.268	0.053	2.31708040412837e-204	Up in TNBC
CXCL14	1.78957309479071e-74	2.66273625523573	0.119	0.027	9.94734204739418e-70	Up in TNBC
CD74	0	2.62032610177195	0.61	0.212	0	Up in TNBC
MFGE8	1.10375083869223e-209	2.56471463388234	0.401	0.152	6.13519903687076e-205	Up in TNBC
MTRNR2L12	1.60033826197753e-172	2.54735052495112	0.483	0.249	8.89548022920211e-168	Up in TNBC
CRABP1.1	5.85429239098924e-251	2.47048427581787	0.273	0.04	3.25410842553137e-246	Up in TNBC
S100A1	0	2.40774203544585	0.418	0.081	0	Up in TNBC
HLA-DRA	0	2.37577194485736	0.387	0.068	0	Up in TNBC
MT-ND4L	1.49110312296961e-129	2.29714378778873	0.718	0.741	8.28829670902656e-125	Up in TNBC
CD24	2.3040945655517e-78	2.27469688826479	0.799	0.871	1.28073096426191e-73	Up in TNBC
TPM2	0	2.26740615845516	0.39	0.088	0	Up in TNBC
HLA-DRB1	3.88853301607071e-239	2.19671359614721	0.344	0.084	2.1614410769829e-234	Up in TNBC
GAPDH	0	2.19021925276809	0.99	0.95	0	Up in TNBC
IFI27	2.07087576302953e-230	2.14009814049836	0.271	0.045	1.15109629287996e-225	Up in TNBC
KRT15	5.19649269138938e-65	2.0991728112636	0.39	0.291	2.88847046250879e-60	Up in TNBC
S100A4	3.82024025145633e-220	1.98773208685329	0.37	0.117	2.123480543772e-215	Up in TNBC
HRNR	0	1.98773035806104	0.345	0	0	Up in TNBC
HLA-B	2.7214660873731e-58	1.88595493047712	0.709	0.755	1.51272692466634e-53	Up in TNBC
AC090498.1	3.04705125259478e-224	1.88383914202025	0.559	0.301	1.69370343875481e-219	Up in TNBC
LDHB	1.32265561873556e-61	1.8677679966435	0.563	0.564	7.35198125674162e-57	Up in TNBC
MRAS	1.78883368250494e-231	1.81472552558503	0.229	0.024	9.9432320242037e-227	Up in TNBC
STMN1	1.51445642873923e-200	1.77542618578951	0.537	0.294	8.41810605914704e-196	Up in TNBC
ACTA2	1.11812937756516e-107	1.77277637482082	0.172	0.041	6.21512214519595e-103	Up in TNBC
MIA	1.47445555970303e-156	1.75298565630481	0.202	0.037	8.19576122860931e-152	Up in TNBC
GABARAP	0	1.74187001762713	0.559	0.241	0	Up in TNBC
HLA-DPA1	0	1.67504054274033	0.307	0.031	0	Up in TNBC
CALD1	5.69770559629558e-288	1.67006426841422	0.46	0.146	3.1670696557009e-283	Up in TNBC
HLA-DPB1	1.82262588385844e-193	1.65600093994071	0.304	0.082	1.01310659754272e-188	Up in TNBC
MYL9	3.92324651652462e-98	1.65191597628001	0.287	0.134	2.18073657621021e-93	Up in TNBC
S100P	1.78612693967538e-108	1.61796041073368	0.295	0.122	9.92818659418559e-104	Up in TNBC
CRYAB	7.53508547118231e-236	1.59136007474291	0.457	0.184	4.18837725915669e-231	Up in TNBC
APOE	6.35682568434187e-101	1.57011859013488	0.213	0.07	3.53344155664143e-96	Up in TNBC
SAA1	1.22757190355505e-09	1.53190180453212	0.313	0.302	6.82345842591077e-05	Up in TNBC
IFI6	3.98351177469598e-188	1.50432538853147	0.302	0.078	2.21423501996476e-183	Up in TNBC
MMP7	4.78146310981638e-45	1.49345896342927	0.184	0.092	2.65777626959143e-40	Up in TNBC
RPL30	0	1.45504585066132	0.991	0.994	0	Up in TNBC
NME2	9.84547637331857e-272	1.45264926768227	0.458	0.168	5.47260804210913e-267	Up in TNBC
CDKN2A	0	1.44145300520724	0.312	0.027	0	Up in TNBC
CHI3L1	9.66022876986026e-129	1.39698707623143	0.228	0.064	5.36963816172683e-124	Up in TNBC
MYLK	4.72342542942754e-162	1.39583998740909	0.201	0.034	2.6255160249473e-157	Up in TNBC
TIMP1	4.85273126992127e-306	1.39450088286218	0.211	0	2.69739067229025e-301	Up in TNBC
ALDOA	0	1.38075935934442	0.911	0.558	0	Up in TNBC
COTL1	4.67259472473936e-103	1.37577154084713	0.333	0.169	2.59726177774637e-98	Up in TNBC
CSTB.1	2.00007472745815e-225	1.37518433069516	0.848	0.79	1.11174153725761e-220	Up in TNBC
BGN	2.42710767239096e-157	1.37467787792659	0.127	0.005	1.34910779969852e-152	Up in TNBC
HLA-A	9.85855390622018e-23	1.36249348636284	0.684	0.766	5.47987718877248e-18	Up in TNBC
TAGLN2	8.11882574491925e-237	1.34759616928886	0.814	0.725	4.51284929031336e-232	Up in TNBC
KRT5	9.26564784844782e-205	1.34458279779596	0.265	0.052	5.15031035655973e-200	Up in TNBC
ATP6V0C	0	1.33732747757168	0.358	0.009	0	Up in TNBC
PHB2	8.03092706328504e-158	1.30997077975742	0.599	0.43	4.46399080812699e-153	Up in TNBC
ACTG2	2.27468897661291e-120	1.30846349721942	0.125	0.014	1.26438586765028e-115	Up in TNBC
MARCKSL1	1.03002447865089e-98	1.30180068517616	0.735	0.649	5.72539106458097e-94	Up in TNBC
PABPC1	0	1.299580435937	0.952	0.888	0	Up in TNBC
CRIP2	5.26882507533173e-104	1.29727526324996	0.459	0.303	2.92867641812314e-99	Up in TNBC
LY6E	6.4030634275969e-93	1.29522562199908	0.598	0.484	3.55914280622974e-88	Up in TNBC
LGALS1	2.65430508818687e-15	1.28269807498057	0.518	0.565	1.47539548326867e-10	Up in TNBC
MYDGF	0	1.26844028702095	0.328	0	0	Up in TNBC
AARD	1.40923195960888e-236	1.26164319563956	0.279	0.046	7.83321584748596e-232	Up in TNBC
GPX1	0	1.25095662466462	0.673	0.313	0	Up in TNBC
RPLP0	0	1.23055643205755	0.983	0.992	0	Up in TNBC
CHCHD10	2.66370651761125e-169	1.22884836031407	0.555	0.374	1.48062126781421e-164	Up in TNBC
H3-3A	0	1.21029873972655	0.955	0.968	0	Up in TNBC
FSCN1	0	1.20456645361844	0.351	0.043	0	Up in TNBC
PCBP2	1.09018951952445e-172	1.19819651442212	0.787	0.746	6.05981844427666e-168	Up in TNBC
FABP7	1.68973232143244e-156	1.19738729455528	0.162	0.018	9.39237710868221e-152	Up in TNBC
IFITM1	6.7392562683175e-18	1.19559027065909	0.197	0.144	3.74601559674429e-13	Up in TNBC
RARRES1	7.49881180877781e-84	1.17702948962896	0.351	0.192	4.16821454390915e-79	Up in TNBC
SCRG1	1.83343469341689e-147	1.17020869799433	0.142	0.013	1.01911467433578e-142	Up in TNBC
ATP5F1C	6.67276687811066e-179	1.15767707538945	0.665	0.52	3.70905746919781e-174	Up in TNBC
UQCRH	1.04750117720767e-271	1.15158907491792	0.855	0.823	5.82253529350883e-267	Up in TNBC
FOLR1	2.00476813824641e-171	1.14628967973496	0.198	0.029	1.11435036964427e-166	Up in TNBC
PRDX5	4.488858664679e-189	1.14171020846702	0.707	0.568	2.49513208876182e-184	Up in TNBC
HLA-DMA	5.39674784687747e-165	1.12149990567235	0.238	0.052	2.99978229068684e-160	Up in TNBC
CTHRC1	6.28585707246786e-131	1.12049245410161	0.109	0.005	3.49399365373126e-126	Up in TNBC
UQCRHL	2.54043572774172e-292	1.10574657880661	0.331	0.057	1.41210119926524e-287	Up in TNBC
ASS1	3.21598499251694e-215	1.1001636631595	0.354	0.101	1.78760525809054e-210	Up in TNBC
KRT16	2.99118364242612e-15	1.09391654456029	0.219	0.168	1.66264942764256e-10	Up in TNBC
COX6C	3.16686697271925e-51	1.08924171720791	0.825	0.891	1.76030300678599e-46	Up in TNBC
TSPO.1	2.92170048214898e-160	1.08350011389496	0.741	0.68	1.62402721300251e-155	Up in TNBC
SCGB2A1	2.41276280160444e-44	1.08255824397189	0.104	0.034	1.34113420327183e-39	Up in TNBC
YBX1	3.62559287544673e-172	1.08142255804646	0.906	0.863	2.01528579981707e-167	Up in TNBC
MLF2	2.21325674433674e-121	1.07661532943705	0.634	0.528	1.23023876133958e-116	Up in TNBC
GRINA	3.28845458438099e-95	1.07630085532134	0.426	0.282	1.82788748072817e-90	Up in TNBC
GNPDA1.1	6.38963321911119e-144	1.05412696794066	0.422	0.214	3.55167762484296e-139	Up in TNBC
SLC25A5	6.46433160469989e-185	1.04660693989497	0.766	0.702	3.59319872247243e-180	Up in TNBC
IGKV3-20	4.39917926863043e-209	1.04140105847529	0.149	0.001	2.44528379646823e-204	Up in TNBC
GABRP	4.35117787149882e-190	1.04035607172843	0.292	0.071	2.41860221987262e-185	Up in TNBC
ARPC1B	1.81990314650983e-14	1.03511362677718	0.413	0.425	1.01159316398749e-09	Up in TNBC
FN1	1.60374587653238e-144	1.03361110867966	0.154	0.018	8.91442145470524e-140	Up in TNBC
KRT6B	2.08287363009893e-86	1.0297503430368	0.252	0.109	1.15776530729049e-81	Up in TNBC
PPIA	0	1.02965687986459	0.955	0.939	0	Up in TNBC
TTYH1	4.12293086852717e-179	1.0225663288596	0.215	0.035	2.29173112327083e-174	Up in TNBC
IDH2	4.19230715117991e-147	1.02082480526262	0.558	0.344	2.33029392998335e-142	Up in TNBC
DDIT4	2.52415874228317e-116	1.0170101422623	0.488	0.286	1.4030536368981e-111	Up in TNBC
NGRN	8.23900532645482e-266	1.01642033600355	0.323	0.06	4.57965111070991e-261	Up in TNBC
TPD52L1	1.84749132681472e-77	1.00553675995632	0.412	0.275	1.02692805400996e-72	Up in TNBC
S100A9.1	2.56444548534517e-63	1.00371963104865	0.881	0.918	1.42544702302911e-58	Up in TNBC
TUBB2A.1	2.95382172633279e-154	1.00262033488405	0.819	0.713	1.64188180658208e-149	Up in TNBC
RPL13A	0	-1.0010944839301	0.933	1	0	Down in TNBC
UGCG	7.77132685382652e-292	-1.00648008769836	0.07	0.454	4.31969203169948e-287	Down in TNBC
IL6ST	9.6120273670148e-227	-1.00784030921478	0.147	0.499	5.34284541195518e-222	Down in TNBC
RPS29	0	-1.008113584239	0.884	0.997	0	Down in TNBC
EMP1	1.90752161632741e-276	-1.01808819919276	0.163	0.578	1.06029589043559e-271	Down in TNBC
HNRNPH1	2.42186184337796e-164	-1.01960128363503	0.283	0.585	1.34619190564164e-159	Down in TNBC
SLC38A2	5.18344025022894e-236	-1.0271889197038	0.172	0.531	2.88121526308976e-231	Down in TNBC
KLF6	4.14383441474782e-266	-1.03030345004732	0.367	0.758	2.30335035943758e-261	Down in TNBC
ANXA3	3.58664984558235e-168	-1.03672002616827	0.17	0.457	1.99363931666695e-163	Down in TNBC
BATF	9.41796948085057e-235	-1.04565165324187	0.069	0.403	5.2349783359308e-230	Down in TNBC
EZR	2.42784007063509e-241	-1.05539685607846	0.334	0.689	1.34951490326252e-236	Down in TNBC
MARCKS	3.68589148084593e-288	-1.0571422079645	0.194	0.604	2.04880277962821e-283	Down in TNBC
XIST	0	-1.06566928561866	0.182	0.667	0	Down in TNBC
RPL23	0	-1.08391682835287	0.721	0.977	0	Down in TNBC
WEE1	6.19668372094642e-251	-1.08504992993515	0.081	0.429	3.44442664628807e-246	Down in TNBC
RND3	1.10509807696608e-263	-1.08703450573946	0.139	0.515	6.14268766081598e-259	Down in TNBC
DNAJC12	3.27996845199221e-275	-1.08757148420652	0.057	0.425	1.82317046403987e-270	Down in TNBC
PAWR	0	-1.10087097186726	0.142	0.555	0	Down in TNBC
SNHG29	1.47016000155677e-75	-1.10191818821817	0	0.105	8.17188436865328e-71	Down in TNBC
TACSTD2	2.81583134927889e-195	-1.10325780646468	0.53	0.874	1.56517985549667e-190	Down in TNBC
RPL10P9	1.47015999185356e-75	-1.10338078926609	0	0.105	8.17188431471801e-71	Down in TNBC
HSPB8	2.44286625224743e-167	-1.1036615651077	0.026	0.268	1.35786720631173e-162	Down in TNBC
ELOVL5	2.28788199552097e-286	-1.10755348410736	0.146	0.551	1.27171920721033e-281	Down in TNBC
ADM	2.78060190156449e-169	-1.11434892805579	0.065	0.337	1.54559756698462e-164	Down in TNBC
MGLL	1.253937557959e-228	-1.11519005843411	0.062	0.388	6.97001191591509e-224	Down in TNBC
HNRNPU	4.30026085186643e-236	-1.12569480317858	0.082	0.408	2.39029999450995e-231	Down in TNBC
IER5	0	-1.13573132736837	0.056	0.477	0	Down in TNBC
MTCO1P12	1.47016000155677e-75	-1.15148300559235	0	0.105	8.17188436865328e-71	Down in TNBC
BZW1	1.07404143904671e-263	-1.15852265592775	0.387	0.73	5.97005933894114e-259	Down in TNBC
REEP5	0	-1.15873756525479	0.39	0.793	0	Down in TNBC
ATF4	5.64693626511626e-238	-1.1617007678333	0.463	0.778	3.13884952296488e-233	Down in TNBC
SLC3A2	7.06510261917429e-167	-1.16996816354224	0.347	0.603	3.92713729086803e-162	Down in TNBC
GDF15.1	2.5201705990868e-110	-1.17792219829404	0.021	0.191	1.4008368275024e-105	Down in TNBC
KRT18	1.586592657222e-278	-1.18332968100728	0.688	0.933	8.8190752851685e-274	Down in TNBC
DNAJB9	3.71920905089646e-261	-1.18395296337055	0.15	0.517	2.0673223509408e-256	Down in TNBC
SLC39A6	0	-1.19225017113386	0.229	0.702	0	Down in TNBC
TMBIM6	0	-1.19411547244325	0.559	0.906	0	Down in TNBC
ATF3	2.85255383471855e-179	-1.20152979098291	0.249	0.58	1.58559204902831e-174	Down in TNBC
RPL26	0	-1.20172455674252	0.879	0.999	0	Down in TNBC
RAB11FIP1	0	-1.2025917737439	0.104	0.546	0	Down in TNBC
EDN1	1.80416501836733e-118	-1.20801463625146	0.068	0.279	1.00284512545948e-113	Down in TNBC
CXCL2	2.51910088036102e-147	-1.20972965619997	0.093	0.362	1.40024222434867e-142	Down in TNBC
MAFF	2.22143006821896e-294	-1.25734400398693	0.144	0.556	1.23478190341951e-289	Down in TNBC
BTG1	0	-1.26520446549672	0.508	0.891	0	Down in TNBC
TSC22D1	7.03365854084193e-247	-1.28122806217617	0.457	0.782	3.90965909992699e-242	Down in TNBC
UGDH	1.29747746540845e-302	-1.29481134328584	0.13	0.53	7.21202849146179e-298	Down in TNBC
KTN1	0	-1.30209309347922	0.397	0.86	0	Down in TNBC
PTHLH	1.59234902487336e-241	-1.31315718588757	0.024	0.338	8.85107205475856e-237	Down in TNBC
CD63	0	-1.3435929422407	0.655	0.923	0	Down in TNBC
CLDN4	0	-1.36646313686343	0.462	0.861	0	Down in TNBC
TBX3	0	-1.37434850807281	0.096	0.559	0	Down in TNBC
PTP4A2	0	-1.38076290671124	0.236	0.768	0	Down in TNBC
FOSB	3.03239941308976e-110	-1.38757970009397	0.288	0.489	1.68555921376595e-105	Down in TNBC
XBP1P1.1	1.67562814118887e-73	-1.38994049899553	0	0.102	9.31397902279834e-69	Down in TNBC
HSPA5	1.36446800634159e-156	-1.39801204056352	0.411	0.67	7.58439541324971e-152	Down in TNBC
PMAIP1	5.44545178418116e-177	-1.42868061965496	0.143	0.436	3.0268543742371e-172	Down in TNBC
GATD3A	1.77399202045481e-203	-1.43689577702011	0.208	0.531	9.86073464569808e-199	Down in TNBC
AGR3	1.45951084661255e-293	-1.44225680151128	0.005	0.358	8.11269104089585e-289	Down in TNBC
RHOC	0	-1.44228585589916	0.286	0.771	0	Down in TNBC
CCL2	2.04481935934206e-19	-1.4581832020262	0.048	0.103	1.13661284089029e-14	Down in TNBC
SELENOK	0	-1.45985595115577	0.37	0.804	0	Down in TNBC
TFF3	3.04061161288621e-150	-1.48233904051635	0.107	0.375	1.6901239650228e-145	Down in TNBC
RPL41	0	-1.49441924756997	0.982	1	0	Down in TNBC
SCGB3A1	1.39883119115519e-107	-1.52193892760359	0.031	0.208	7.77540317603613e-103	Down in TNBC
MYDGF.1	0	-1.52575759231884	0.197	0.671	0	Down in TNBC
MTND1P23	4.8120285979746e-76	-1.52619075313282	0	0.106	2.67476609618418e-71	Down in TNBC
TNFRSF12A	1.46086520764548e-264	-1.55773046620538	0.313	0.66	8.12021925669738e-260	Down in TNBC
GADD45B	5.09233792653386e-245	-1.55950069501174	0.287	0.685	2.83057603646385e-240	Down in TNBC
WFDC2	0	-1.55986846048518	0.189	0.72	0	Down in TNBC
MUCL1	9.26084358192894e-39	-1.57765887501874	0.11	0.226	5.1476399050152e-34	Down in TNBC
TM4SF1	0	-1.59175851669318	0.589	0.902	0	Down in TNBC
CCN1	3.0872206895505e-201	-1.6029931011461	0.146	0.473	1.71603162028664e-196	Down in TNBC
ANKRD30A	0	-1.60950922832149	0.092	0.535	0	Down in TNBC
NFKBIA	3.25040339120397e-102	-1.66673143516697	0.484	0.703	1.80673672500073e-97	Down in TNBC
VMP1	0	-1.69246798831281	0.246	0.787	0	Down in TNBC
DIO2	4.4094251191439e-61	-1.71327466699679	0.022	0.127	2.45097895247614e-56	Down in TNBC
SOD2	1.19605403217032e-12	-1.80261433463009	0.437	0.516	6.64826633781872e-08	Down in TNBC
HMOX1	1.09346607150757e-97	-1.81348695160437	0.046	0.215	6.0780311584748e-93	Down in TNBC
TCIM	0	-1.88406617486429	0.065	0.513	0	Down in TNBC
HRNR.1	0	-1.89188346060985	0.123	0.776	0	Down in TNBC
SLC38A1.2	0	-1.92292698431937	0.08	0.594	0	Down in TNBC
IER3	0	-1.93934399421282	0.349	0.805	0	Down in TNBC
CEBPD	0	-1.95965278447995	0.241	0.763	0	Down in TNBC
ADIRF	0	-2.04837902331079	0.267	0.911	0	Down in TNBC
C15orf48	0	-2.09410617980594	0.069	0.602	0	Down in TNBC
CXCL13	5.53192338241759e-85	-2.09856098797647	0.022	0.159	3.07491961211682e-80	Down in TNBC
JUND	0	-2.17571734417643	0.144	0.597	0	Down in TNBC
MALAT1	0	-2.22269568242093	0.798	1	0	Down in TNBC
STC2	0	-2.29006995955637	0.071	0.656	0	Down in TNBC
TFF1	1.9089432967174e-126	-2.37829559343576	0.017	0.203	1.06108613148036e-121	Down in TNBC
XBP1P1	0	-2.3882185527229	0.443	0.812	0	Down in TNBC
CXCL1	1.1964644631571e-109	-2.47061099394818	0.057	0.253	6.65054771845871e-105	Down in TNBC
SLC38A1	0	-2.70390599678389	0.555	0.85	0	Down in TNBC
MT-RNR1	3.63918946299959e-76	-2.75278402175839	0	0.106	2.02284346300832e-71	Down in TNBC
PIP	3.23068486552426e-97	-2.7876901697847	0.045	0.21	1.79577618250166e-92	Down in TNBC
AREG	0	-2.93246875163734	0.112	0.685	0	Down in TNBC
AGR2	0	-3.14315267757667	0.11	0.608	0	Down in TNBC
CXCL8	2.44278523450502e-164	-3.34406540807156	0.049	0.302	1.35782217259962e-159	Down in TNBC
MT-RNR2	3.63918948704506e-76	-4.21890740981484	0	0.106	2.022843476374e-71	Down in TNBC
